# A sphingomyelin-cholesterol complex regulates TLR4 activation in microglia

**DOI:** 10.64898/2026.09.10.750647

**Authors:** Cristina Antón-Barros, Beatriz Villarejo-Zori, Sara Carmona-Lorenzo, Juan Manuel Barbero-Paredes, Daniel González-Díaz, Mónica Uceda, Anna Fernàndez-Bernal, Manuel Portero-Otín, Iván Ayuso-Fernández, Cristina Galiana-Roselló, Francisco García-García, Elisa Navarro, Jorge Montesinos

**Affiliations:** Department of Biomedicine, Centro de Investigaciones Biológicas Margarita Salas. CSIC, Madrid, Spain; Escuela de Doctorado, Universidad Autónoma de Madrid, Madrid, Spain; Laser Confocal and Multidimensional in vivo Microscopy Unit, Centro de Investigaciones Biológicas Margarita Salas. CSIC, Madrid, Spain; Metabolic Pathophysiology Research Group, Department of Experimental Medicine, University of Lleida (UdL), Lleida, Spain; Biomedical Research Institute of Lleida - Dr. Pifarré Foundation, IRBLleida. Metabolic Pathophysiology Laboratory, Universitat de Lleida-Irblleida, Lleida, Spain; Department of Biotechnology, Centro de Investigaciones Biológicas Margarita Salas. CSIC, Madrid, Spain; Computational Biomedicine Laboratory, Principe Felipe Research Center (CIPF), Valencia, Spain; Department of Biochemistry and Molecular Biology, School of Medicine, Complutense University of Madrid, Madrid, Spain; CIBERNED, Network Center for Biomedical Research in Neurodegenerative Diseases, Madrid, Spain

**Author notes:** Correspondence to: Dr. Montesinos, Centro de Investigaciones Biológicas Margarita Salas-CSIC, C/Ramiro de Maeztu, 9. Madrid (Spain).

**Keywords:** Toll-like receptor 4, microglia, inflammation, SR-B1, cholesterol, sphingomyelin, lipidomics

## Abstract

Microglial activation in response to lipopolysaccharide (LPS) requires Toll-like receptor 4 (TLR4) redistribution into cholesterol- and sphingolipid-rich membrane domains, yet the lipid determinants of this process remain unclear. Here, we identify cholesterol accessibility as a key driver of TLR4-dependent microglial activation. We show that LPS increases cholesterol uptake and mobilization, whereas inhibition of intracellular cholesterol trafficking or the plasma membrane-to-ER cholesterol transporter Aster attenuates inflammatory responses. Scavenger receptor class B type 1 (SR-B1) mediates LPS-induced cholesterol uptake, and its inhibition suppresses TLR4 signaling, receptor recruitment to detergent-resistant membrane domains, and TLR4 endocytosis without altering bulk cellular cholesterol. Instead, SR-B1 inhibition remodels the sphingolipidome and expands the sphingomyelin-associated cholesterol pool, as detected by OlyA, while LPS promotes remodeling of this pool and increases accessible cholesterol detected by D4H. Manipulation of sphingomyelin-cholesterol interactions alters membrane properties and TLR4 trafficking, while stabilization of these complexes suppresses inflammatory activation. In vivo, LPS induces remodeling of sphingomyelin-associated cholesterol in microglia, whereas Alzheimer’s disease-related ApoE4/Trem2^R47H^ microglia show impaired cholesterol-pool remodeling and enhanced inflammatory responses. Together, these findings establish sphingolipid-dependent cholesterol accessibility as a key regulatory layer controlling TLR4 organization and microglial inflammatory activation, positioning SR-B1 as an upstream regulator of this lipid-signaling axis.
