## Supplemental Table 2 for "A sphingomyelin-cholesterol complex regulates TLR4 activation in microglia"

lipid	abb	LPS_vs_Control_sig	BLT_vs_Control_sig	LPSBLT_vs_Control_sig	LPSBLT_vs_LPS_sig	LPS_vs_Control_logFC	BLT_vs_Control_logFC	LPSBLT_vs_Control_logFC	LPSBLT_vs_LPS_logFC	LPS_vs_Control_dir	BLT_vs_Control_dir	LPSBLT_vs_Control_dir	LPSBLT_vs_LPS_dir	n_sig	pattern
PC 38:7	PC	TRUE	FALSE	TRUE	FALSE	-1.28902729465341	0.26113077620722	-1.56543892068991	-0.276411626036499	down	ns	down	ns	2	L+C
PC 34:2	PC	TRUE	FALSE	TRUE	FALSE	-1.213107808959	0.0451949945939205	-1.5413611619759	-0.328253353016901	down	ns	down	ns	2	L+C
TG(50:0) [SIM]	TAG	TRUE	FALSE	TRUE	FALSE	1.75266044473423	0.520270952590723	2.22270789722549	0.470047452491263	up	ns	up	ns	2	L+C
PC 32:2	PC	TRUE	FALSE	TRUE	FALSE	-1.68042764623556	0.278755245150901	-2.18106901141975	-0.500641365184196	down	ns	down	ns	2	L+C
Cer 18:2;O2/22:0	Cer_NS	TRUE	FALSE	TRUE	FALSE	1.2085327257808	0.426957068875144	1.53387683754937	0.325344111768572	up	ns	up	ns	2	L+C
PC 38:2	PC	TRUE	FALSE	TRUE	FALSE	-1.03590873142936	0.042619048402746	-0.967349380782625	0.0685593506467344	down	ns	down	ns	2	L+C
PC 34:3	PC	TRUE	FALSE	TRUE	FALSE	-1.03575056220949	0.270021552131443	-1.28933208005564	-0.25358151784615	down	ns	down	ns	2	L+C
CAR 18:0	CAR	TRUE	TRUE	TRUE	TRUE	1.60465171809482	1.06001392111235	2.9319654118538	1.32731369375898	up	up	up	up	4	L+B+C+4
PC 36:5	PC	TRUE	TRUE	TRUE	FALSE	-1.53258406521531	0.710970618907541	-1.87080220826742	-0.338218143052108	down	up	down	ns	3	L+B+C
LPC O-16:0	O-LPC	TRUE	TRUE	TRUE	FALSE	1.50929002829786	-0.661060283994102	1.51241756605558	0.00312753775771227	up	down	up	ns	3	L+B+C
Sphingosine	Sphingosines	TRUE	FALSE	TRUE	FALSE	-1.71817152257463	-0.360369321028815	-1.38482188594066	0.333349636633974	down	ns	down	ns	2	L+C
Cer 17:1;O2/24:0	Cer_NS	TRUE	FALSE	TRUE	TRUE	1.12343858334338	0.1315480818623	1.61156627888836	0.488127695544974	up	ns	up	up	3	L+C+4
Cer 18:1;O2/22:0	Cer_NS	TRUE	FALSE	TRUE	TRUE	1.24791491930218	0.1914195840259	1.80862835063557	0.560713431333386	up	ns	up	up	3	L+C+4
TG(48:0) [SIM]	TAG	TRUE	FALSE	TRUE	TRUE	1.6629748957036	0.752619758359433	2.46120626150706	0.79823136580346	up	ns	up	up	3	L+C+4
Cer 18:2;O2/24:0	Cer_NS	TRUE	TRUE	TRUE	FALSE	0.930511308827365	0.484438540895622	1.32167382985164	0.391162521024271	up	up	up	ns	3	L+B+C
PC 36:2	PC	TRUE	FALSE	TRUE	FALSE	-1.08092140883018	-0.249451444285751	-1.5358949724722	-0.454973563642016	down	ns	down	ns	2	L+C
SM 37:2;O2	SM	TRUE	TRUE	TRUE	FALSE	1.15497774541703	0.677604718629855	0.770109807306312	-0.384867938110723	up	up	up	ns	3	L+B+C
PI 34:1	PI	TRUE	FALSE	TRUE	FALSE	-1.64939684291552	0.0965552517786823	-1.88641143166504	-0.237014588749514	down	ns	down	ns	2	L+C
PC O-36:4	O-PC	TRUE	FALSE	TRUE	FALSE	1.46207813504281	0.199086742513035	0.929897017607174	-0.532181117435637	up	ns	up	ns	2	L+C
PC O-36:0	O-PC	TRUE	TRUE	TRUE	FALSE	0.920863428786674	-0.574583453437809	0.711315985433314	-0.209547443353361	up	down	up	ns	3	L+B+C
CAR 16:1	CAR	TRUE	TRUE	FALSE	TRUE	-1.14117661952625	1.68791876130224	0.237086276340026	1.37826289586628	down	up	ns	up	3	L+B+4
TG(54:1) [SIM]	TAG	TRUE	FALSE	TRUE	FALSE	1.09428291498016	0.404228095236304	1.03856287974709	-0.0557200352330696	up	ns	up	ns	2	L+C
Cer 18:1;O2/20:0	Cer_NS	TRUE	FALSE	TRUE	TRUE	0.974392182716271	0.150666866845091	1.4988846827262	0.524492500009929	up	ns	up	up	3	L+C+4
PC P-40:4	plasmalogen PC	TRUE	FALSE	TRUE	FALSE	0.64878234737186	0.0274181026706581	0.331255359245789	-0.317526988126071	up	ns	up	ns	2	L+C
PC 35:2	PC	TRUE	FALSE	TRUE	FALSE	-0.843623218356478	0.0544125712558912	-1.05613586291784	-0.212512644561357	down	ns	down	ns	2	L+C
TG(52:1) [SIM]	TAG	TRUE	FALSE	TRUE	FALSE	1.09216812231237	0.457127451310105	1.0436063403724	-0.0485617819399669	up	ns	up	ns	2	L+C
SM 44:1;O2	SM	TRUE	FALSE	TRUE	FALSE	-1.2334128766961	-0.259317428802863	-0.674325035089369	0.559087841606733	down	ns	down	ns	2	L+C
Cer 16:1;O2/24:0	Cer_NS	TRUE	FALSE	TRUE	FALSE	0.950497635789108	0.327333036067462	1.36019761373188	0.409699977942767	up	ns	up	ns	2	L+C
PC O-38:4	O-PC	TRUE	FALSE	TRUE	FALSE	1.24087332041202	-0.0387337937576255	0.870989879625289	-0.369883440786732	up	ns	up	ns	2	L+C
Cer 18:0;O/24:1	1-deoxyCer	TRUE	FALSE	TRUE	FALSE	-0.831242550309659	-0.106045785023687	-0.573683517429691	0.257559032879969	down	ns	down	ns	2	L+C
PC 40:8	PC	TRUE	FALSE	TRUE	FALSE	-1.02005798132331	0.127611221050744	-1.16671391078549	-0.14665592946218	down	ns	down	ns	2	L+C
TG(51:1) [NL-17:0]	TAG	TRUE	FALSE	TRUE	FALSE	1.11363083333728	0.471662652778943	1.02371033609157	-0.0899204972457071	up	ns	up	ns	2	L+C
TG(50:1) [SIM]	TAG	TRUE	TRUE	TRUE	FALSE	0.950692507039226	0.6406079136622	0.86398844994678	-0.0867040570924463	up	up	up	ns	3	L+B+C
PC P-36:3	plasmalogen PC	TRUE	FALSE	TRUE	FALSE	1.41076497877526	-0.147942843497501	1.60592752134658	0.195162542571317	up	ns	up	ns	2	L+C
PC P-36:4	plasmalogen PC	TRUE	FALSE	TRUE	FALSE	0.631463460975675	0.243007334195232	0.62028984574103	-0.0111736152346444	up	ns	up	ns	2	L+C
Cer 18:1;O2/18:0	Cer_NS	TRUE	FALSE	TRUE	FALSE	0.862184004979838	-0.10109768678075	0.996530785681994	0.134346780702156	up	ns	up	ns	2	L+C
PC 40:7	PC	TRUE	FALSE	TRUE	FALSE	-1.05120737425279	0.0246625363991444	-1.17725091311602	-0.126043538863223	down	ns	down	ns	2	L+C
PC 36:6	PC	TRUE	FALSE	TRUE	FALSE	-0.811827471171884	0.0559583968292579	-0.743941232679935	0.067886238491949	down	ns	down	ns	2	L+C
PC 33:2	PC	TRUE	FALSE	TRUE	FALSE	-0.824204225361113	0.435951893046137	-0.719949461872474	0.104254763488639	down	ns	down	ns	2	L+C
SM 40:3;O2	SM	TRUE	FALSE	TRUE	FALSE	0.663977545026285	0.322508061795532	1.0544608338303	0.390483288804013	up	ns	up	ns	2	L+C
Hex2Cer 18:1;O2/16:0	Hex2Cer	TRUE	TRUE	TRUE	TRUE	0.883149802066554	1.26721899607415	2.20625497247558	1.32310517040903	up	up	up	up	4	L+B+C+4
Cer 18:1;O2/23:0	Cer_NS	TRUE	FALSE	TRUE	FALSE	1.10007731073506	0.424561891783986	1.74977627976205	0.649698969026981	up	ns	up	ns	2	L+C
Cer 18:1;O2/16:0	Cer_NS	TRUE	FALSE	TRUE	FALSE	0.758198022398141	-0.0834947694167352	0.719819282463378	-0.0383787399347626	up	ns	up	ns	2	L+C
PC O-36:2	O-PC	TRUE	FALSE	TRUE	FALSE	-0.833466279295642	0.120067165981111	-0.882205055667521	-0.0487387763718792	down	ns	down	ns	2	L+C
PC O-40:6	O-PC	TRUE	FALSE	TRUE	FALSE	2.07347193070286	0.385820443240037	1.4946803462565	-0.578791584446362	up	ns	up	ns	2	L+C
PE O-38:4	O-PE	TRUE	FALSE	FALSE	FALSE	1.1419298719542	-0.454317815013816	0.511221987184168	-0.630707884770034	up	ns	ns	ns	1	L
PC P-38:5	plasmalogen PC	TRUE	FALSE	TRUE	FALSE	1.22113618404655	-0.0219389623624568	1.15082417339348	-0.0703120106530717	up	ns	up	ns	2	L+C
Cer 18:1;O2/24:0	Cer_NS	TRUE	FALSE	TRUE	TRUE	0.750635397688175	0.284490162237049	1.37016495543454	0.619529557746361	up	ns	up	up	3	L+C+4
PG 36:2	PG	TRUE	FALSE	TRUE	FALSE	-0.822294928223646	0.228323753185446	-1.09064254416418	-0.268347615940538	down	ns	down	ns	2	L+C
PC 40:4	PC	TRUE	FALSE	TRUE	FALSE	-0.453500174381847	0.262516410646966	-0.327588800453901	0.125911373927945	down	ns	down	ns	2	L+C
PC P-40:5	plasmalogen PC	TRUE	FALSE	FALSE	FALSE	1.66896693917553	-0.100000968994294	0.666783626806067	-1.00218331236947	up	ns	ns	ns	1	L
PC 38:3	PC	TRUE	FALSE	TRUE	FALSE	-1.78221233168899	-0.427245935100051	-1.41297922876143	0.369233102927564	down	ns	down	ns	2	L+C
PC 40:5	PC	TRUE	FALSE	FALSE	FALSE	-0.603184423509015	0.37265639401298	-0.178732609986488	0.424451813522527	down	ns	ns	ns	1	L
PG 34:2	PG	TRUE	FALSE	TRUE	FALSE	-0.853951042030407	0.534884800084256	-0.987058166097892	-0.133107124067485	down	ns	down	ns	2	L+C
PC O-32:2	O-PC	TRUE	FALSE	TRUE	FALSE	-2.14937591680362	0.595775926668548	-2.02917575152658	0.120200165277035	down	ns	down	ns	2	L+C
HexCer 18:1;O2/22:0	HexCer	TRUE	FALSE	TRUE	FALSE	0.843137516959843	-0.188055728421914	0.765820805384639	-0.0773167115752047	up	ns	up	ns	2	L+C
HexCer 18:1;O2/20:0	HexCer	TRUE	FALSE	TRUE	FALSE	0.852534513696655	-0.213312056902263	0.752014997978242	-0.100519515718413	up	ns	up	ns	2	L+C
PC O-36:5	O-PC	TRUE	FALSE	TRUE	FALSE	0.49567550443454	0.270914746699961	0.579271037150266	0.0835955327157261	up	ns	up	ns	2	L+C
PC O-40:5	O-PC	TRUE	FALSE	FALSE	FALSE	0.520434723124041	-0.189674420678095	0.331440332776262	-0.188994390347779	up	ns	ns	ns	1	L
PC 38:5	PC	TRUE	TRUE	TRUE	FALSE	-0.658509521678491	0.609768873031163	-0.522695375703003	0.135814145975488	down	up	down	ns	3	L+B+C
PC O-38:6	O-PC	TRUE	FALSE	TRUE	FALSE	1.20673107832383	-0.0463380762214776	1.35609105504314	0.149359976719308	up	ns	up	ns	2	L+C
SM 40:0;O2	SM	TRUE	FALSE	TRUE	FALSE	0.506689149788517	0.0924043073841441	0.830909511144656	0.324220361356139	up	ns	up	ns	2	L+C
PC 34:4	PC	TRUE	FALSE	TRUE	FALSE	-0.492283547895558	0.134616185798354	-0.460967376969174	0.0313161709263843	down	ns	down	ns	2	L+C
PC 36:3	PC	TRUE	FALSE	TRUE	FALSE	-1.16903404335579	0.142356524798779	-1.37168069827028	-0.202646654914486	down	ns	down	ns	2	L+C
LPC 18:0	LPC	TRUE	FALSE	TRUE	TRUE	0.792261839164006	-0.0823618619843527	1.45068392214848	0.658422082984475	up	ns	up	up	3	L+C+4
PC 36:1	PC	TRUE	FALSE	TRUE	FALSE	-2.40092333685175	-1.33761179141877	-2.1563404679192	0.244582868932554	down	ns	down	ns	2	L+C
PC P-36:5	plasmalogen PC	TRUE	FALSE	TRUE	FALSE	-0.972182742896884	0.0675847916029415	-1.15504983500565	-0.182867092108766	down	ns	down	ns	2	L+C
TG(O-52:1) [SIM]	O-TG	TRUE	FALSE	TRUE	FALSE	0.695051475925977	0.478710673020706	0.572011459494738	-0.123040016431239	up	ns	up	ns	2	L+C
SM 38:2;O2	SM	TRUE	FALSE	TRUE	FALSE	-0.820736752772073	0.136878588261562	-0.828440213566744	-0.00770346079467103	down	ns	down	ns	2	L+C
CE 20:4	Chol.esters	TRUE	FALSE	TRUE	FALSE	-1.18506858605341	0.126427381794596	-2.19310740050997	-1.00803881445656	down	ns	down	ns	2	L+C
PC 30:0	PC	TRUE	FALSE	TRUE	FALSE	-0.424678395468855	0.0162116466274824	-0.45042104743582	-0.025742651966965	down	ns	down	ns	2	L+C
Cer 18:1;O2/14:0	Cer_NS	TRUE	FALSE	TRUE	FALSE	0.619380203190995	0.30181723132454	0.445483874091519	-0.173896329099476	up	ns	up	ns	2	L+C
LPC P-16:0	plasmalogen LPC	TRUE	FALSE	TRUE	FALSE	0.535212514848752	0.0671311257115121	0.625197422076725	0.089984907227973	up	ns	up	ns	2	L+C
CAR 16:0	CAR	TRUE	TRUE	TRUE	TRUE	0.546447809980108	1.12836515701681	1.66272626555699	1.11627845557688	up	up	up	up	4	L+B+C+4
TG(48:3) [SIM]	TAG	TRUE	FALSE	TRUE	FALSE	-1.42483756350808	-0.286648711161055	-1.91317158536812	-0.488334021860039	down	ns	down	ns	2	L+C
TG(48:2) [NL-18:2]	TAG	TRUE	FALSE	FALSE	FALSE	0.533276030953671	0.328505543411667	0.290320732079888	-0.242955298873783	up	ns	ns	ns	1	L
LPC 17:0	LPC	TRUE	FALSE	TRUE	FALSE	0.832350599087813	0.287140936830414	1.29022674175841	0.457876142670593	up	ns	up	ns	2	L+C
TG(48:1) [SIM]	TAG	TRUE	FALSE	FALSE	FALSE	0.563334361586703	0.510293440733579	0.231233683195855	-0.332100678390848	up	ns	ns	ns	1	L
PC 34:5	PC	TRUE	FALSE	TRUE	FALSE	-0.41871569274524	-0.0647738614339737	-0.730667531400863	-0.311951838655623	down	ns	down	ns	2	L+C
SM 42:1;O2	SM	TRUE	FALSE	FALSE	FALSE	-0.467290115986516	0.0310578033135318	-0.328444800671883	0.138845315314633	down	ns	ns	ns	1	L
PC 38:4	PC	TRUE	TRUE	TRUE	TRUE	0.418132231186162	0.506588806851976	0.933247502666357	0.515115271480195	up	up	up	up	4	L+B+C+4
SM 44:2;O2	SM	TRUE	FALSE	FALSE	FALSE	-0.515997107523275	0.16406567742349	-0.381008496890399	0.134988610632876	down	ns	ns	ns	1	L
PE O-40:5	O-PE	TRUE	FALSE	FALSE	FALSE	0.773725332307007	-0.262557854645304	0.359738700494069	-0.413986631812938	up	ns	ns	ns	1	L
PC P-32:1	plasmalogen PC	TRUE	FALSE	TRUE	FALSE	-0.738945258797718	0.158872716260232	-1.19219518621428	-0.453249927416557	down	ns	down	ns	2	L+C
TG(54:0) [SIM]	TAG	TRUE	FALSE	FALSE	FALSE	0.735202203253028	-0.148015768936642	0.53429231095738	-0.200909892295648	up	ns	ns	ns	1	L
PC 34:1	PC	TRUE	FALSE	FALSE	FALSE	-0.780973390631817	-0.0593408180490389	-0.562662658976042	0.218310731655775	down	ns	ns	ns	1	L
PI 35:2	PI	TRUE	FALSE	FALSE	FALSE	-1.70479699559558	-0.410375759910045	-1.36693175343149	0.337865242164084	down	ns	ns	ns	1	L
PE O-34:2	O-PE	TRUE	FALSE	TRUE	FALSE	-0.903015729351473	-0.473494029646834	-1.3507020287814	-0.447686299429928	down	ns	down	ns	2	L+C
CE 18:2	Chol.esters	TRUE	FALSE	TRUE	FALSE	-0.729359146929398	0.267418237485994	-0.993057773390189	-0.263698626460791	down	ns	down	ns	2	L+C
Hex2Cer 18:1;O2/24:1	Hex2Cer	TRUE	TRUE	TRUE	TRUE	0.471149444144302	1.44625916780679	2.31349807695089	1.84234863280659	up	up	up	up	4	L+B+C+4
HexCer 18:1;O2/24:0	HexCer	TRUE	FALSE	TRUE	FALSE	0.656246454556698	-0.162098234114771	0.619117778222925	-0.0371286763337721	up	ns	up	ns	2	L+C
PI 40:6	PI	TRUE	FALSE	FALSE	FALSE	0.794083986876664	-0.490765799590556	0.288341921588374	-0.505742065288291	up	ns	ns	ns	1	L
PI 36:1	PI	TRUE	FALSE	TRUE	FALSE	-0.673901850222886	-0.283279414745847	-1.27755840915176	-0.603656558928877	down	ns	down	ns	2	L+C
PC P-36:2	plasmalogen PC	TRUE	FALSE	TRUE	FALSE	-1.90900292888221	0.774247190171953	-3.28802891374361	-1.3790259848614	down	ns	down	ns	2	L+C
PC P-30:0	plasmalogen PC	TRUE	FALSE	TRUE	FALSE	0.453624027854179	0.355199867693779	0.542631638641475	0.0890076107872961	up	ns	up	ns	2	L+C
SM 40:1;O2	SM	TRUE	FALSE	TRUE	FALSE	-0.441734619291311	0.0409058619105593	-0.528283820979934	-0.0865492016886229	down	ns	down	ns	2	L+C
HexCer 18:1;O2/18:0	HexCer	TRUE	FALSE	FALSE	FALSE	0.72990671604874	-0.240026751429973	0.485294503868168	-0.244612212180573	up	ns	ns	ns	1	L
PI 38:5	PI	TRUE	FALSE	FALSE	FALSE	-0.878247236973713	-0.448077984369517	-0.712925630561271	0.165321606412442	down	ns	ns	ns	1	L
PC 32:0	PC	FALSE	FALSE	TRUE	FALSE	-0.406953634939977	0.016481074505478	-0.398080629799145	0.00887300514083122	ns	ns	down	ns	1	C
TG(50:3) [NL-16:1]	TAG	FALSE	FALSE	TRUE	TRUE	-0.518283072210907	-0.0814865099137858	-1.84862595601117	-1.33034288380026	ns	ns	down	down	2	C+4
LPC 16:1	LPC	FALSE	FALSE	TRUE	FALSE	-0.504680149504959	-0.188556653381956	-0.665144151166424	-0.160464001661465	ns	ns	down	ns	1	C
LPC 20:1	LPC	FALSE	FALSE	TRUE	FALSE	-0.582147210584336	-0.314139790285906	-0.697524060712671	-0.115376850128335	ns	ns	down	ns	1	C
PE 36:2	PE	FALSE	FALSE	TRUE	FALSE	-0.661122666139239	-0.356696492879197	-1.01605235903187	-0.354929692892628	ns	ns	down	ns	1	C
TG(50:4) [SIM]	TAG	FALSE	FALSE	TRUE	FALSE	-0.761323823829111	-0.175495944523862	-1.22395387235108	-0.462630048521974	ns	ns	down	ns	1	C
TG(51:2) [NL-17:1]	TAG	FALSE	FALSE	TRUE	TRUE	0.485096242838713	0.516259921204357	-0.525464317510032	-1.01056056034875	ns	ns	down	down	2	C+4
LPC 15:0	LPC	FALSE	FALSE	TRUE	FALSE	0.524743248293963	-0.0228181272477981	0.903629286743579	0.378886038449616	ns	ns	up	ns	1	C
PC O-32:1	O-PC	FALSE	FALSE	FALSE	FALSE	-1.36449605797393	-0.0616067477917368	-0.73999270814967	0.624503349824261	ns	ns	ns	ns	0	none
LPC 18:1	LPC	FALSE	FALSE	FALSE	FALSE	-0.467208376539045	-0.385250874048685	-0.456945615758234	0.0102627607808112	ns	ns	ns	ns	0	none
SM 35:1;O2	SM	FALSE	FALSE	FALSE	FALSE	0.406206687028282	0.088056968577815	0.210202522641067	-0.196004164387214	ns	ns	ns	ns	0	none
PE O-40:6	O-PE	FALSE	FALSE	FALSE	FALSE	0.92759208166645	-0.521685089896681	0.40597078044292	-0.52162130122353	ns	ns	ns	ns	0	none
PE 37:4	PE	FALSE	FALSE	FALSE	FALSE	-1.14128402926247	-0.0498138820431024	0.0432930347273728	1.18457706398984	ns	ns	ns	ns	0	none
CE 22:6	Chol.esters	FALSE	FALSE	TRUE	TRUE	-0.716157442523485	0.0792655061519368	-1.80761135385855	-1.09145391133506	ns	ns	down	down	2	C+4
PI 32:0	PI	FALSE	FALSE	FALSE	FALSE	-0.871826298014498	0.354034479262682	-0.172313431945762	0.699512866068736	ns	ns	ns	ns	0	none
SM 32:2;O2	SM	FALSE	FALSE	TRUE	FALSE	0.317240621323208	0.179357417825666	0.63543334449928	0.318192723176072	ns	ns	up	ns	1	C
TG(51:0) [SIM]	TAG	FALSE	FALSE	TRUE	FALSE	0.307407257737268	0.241577610054802	0.50258968353832	0.195182425801053	ns	ns	up	ns	1	C
Cer 20:1;O2/24:0	Cer_NS	FALSE	FALSE	TRUE	FALSE	0.414646212448611	0.103321759998349	0.785140687254607	0.370494474805996	ns	ns	up	ns	1	C
SM 41:0;O2	SM	FALSE	FALSE	TRUE	FALSE	0.300804430185882	0.153364617581997	0.716085028144753	0.415280597958871	ns	ns	up	ns	1	C
TG(O-52:0) [SIM]	O-TG	FALSE	FALSE	TRUE	FALSE	0.282634592957608	0.208297607562401	0.473971244606045	0.191336651648437	ns	ns	up	ns	1	C
Hex2Cer 18:1;O2/24:0	Hex2Cer	FALSE	TRUE	TRUE	TRUE	0.588004376553838	1.64446131293527	2.92896482590819	2.34096044935435	ns	up	up	up	3	B+C+4
PE 40:5	PE	FALSE	FALSE	FALSE	FALSE	-0.734736019938565	0.0720735746820967	-0.0750745636920329	0.659661456246532	ns	ns	ns	ns	0	none
PE P-20:1/20:4	plasmalogen PE	FALSE	FALSE	FALSE	FALSE	-0.57921636759937	-0.381396551587049	-0.454135813427469	0.125080554171901	ns	ns	ns	ns	0	none
PE 40:7	PE	FALSE	FALSE	TRUE	FALSE	-0.587346178490246	-0.0507788417058892	-0.751245353717027	-0.16389917522678	ns	ns	down	ns	1	C
LPC O-18:0	O-LPC	FALSE	FALSE	TRUE	FALSE	0.571677907401268	-0.169619720250789	1.1213495027545	0.549671595353227	ns	ns	up	ns	1	C
PE O-36:4	O-PE	FALSE	FALSE	FALSE	FALSE	0.864294236172317	0.646343420145977	0.920663399520487	0.0563691633481698	ns	ns	ns	ns	0	none
PI 38:2	PI	FALSE	FALSE	FALSE	FALSE	-0.953322474116888	-0.283597877774762	-0.522546582705545	0.430775891411344	ns	ns	ns	ns	0	none
PC 39:5	PC	FALSE	TRUE	FALSE	FALSE	-0.250691096708718	0.583383599893455	0.0433499540383213	0.294041050747039	ns	up	ns	ns	1	B
PE P-16:0/18:1	plasmalogen PE	FALSE	FALSE	TRUE	FALSE	-0.491565702505724	-0.554052379248525	-0.94949365171534	-0.457927949209616	ns	ns	down	ns	1	C
PG 36:3	PG	FALSE	FALSE	FALSE	FALSE	-0.629586111252735	-0.263488398887642	-0.622813632213117	0.00677247903961797	ns	ns	ns	ns	0	none
HexCer 18:1;O2/16:0	HexCer	FALSE	FALSE	FALSE	FALSE	0.396072176708763	-0.342354156537207	-0.050134366327196	-0.446206543035959	ns	ns	ns	ns	0	none
PE 32:0	PE	FALSE	FALSE	FALSE	FALSE	-0.453557726924113	-0.122098266932567	-0.313761988766167	0.139795738157946	ns	ns	ns	ns	0	none
PE P-18:1/18:1	plasmalogen PE	FALSE	FALSE	FALSE	FALSE	-0.52507364384238	-0.259506728568133	-0.641611928754899	-0.116538284912519	ns	ns	ns	ns	0	none
PE P-18:0/22:6	plasmalogen PE	FALSE	FALSE	FALSE	FALSE	0.538213210887286	-0.811089195205193	-0.198908454992723	-0.737121665880009	ns	ns	ns	ns	0	none
SM 36:1;O2	SM	FALSE	FALSE	FALSE	FALSE	0.328002708976475	0.0618522612013079	0.187188872637552	-0.140813836338922	ns	ns	ns	ns	0	none
SM 34:0;O2	SM	FALSE	FALSE	FALSE	FALSE	0.404120350395738	-0.23588758254468	-0.0833526632185091	-0.487473013614247	ns	ns	ns	ns	0	none
PC 31:0	PC	FALSE	FALSE	FALSE	FALSE	0.669815338627095	0.763761623055858	0.64175026993038	-0.028065068696715	ns	ns	ns	ns	0	none
SM 34:2;O2	SM	FALSE	FALSE	FALSE	FALSE	0.227197143654964	0.268625572938067	0.216423922876596	-0.010773220778368	ns	ns	ns	ns	0	none
SM 40:2;O2	SM	FALSE	FALSE	FALSE	FALSE	-0.262038004386767	0.28913095366984	-0.0200502833900669	0.241987720996701	ns	ns	ns	ns	0	none
SM 39:1;O2	SM	FALSE	FALSE	FALSE	FALSE	-0.277786499208824	0.202681878773631	0.0911148679305054	0.368901367139329	ns	ns	ns	ns	0	none
PE 34:2	PE	FALSE	FALSE	TRUE	FALSE	-0.483080826575338	-0.344955584799155	-1.13720198204933	-0.654121155473988	ns	ns	down	ns	1	C
PC 35:3	PC	FALSE	TRUE	TRUE	FALSE	-0.306889838622445	0.71786761609297	-0.594202834280007	-0.287312995657561	ns	up	down	ns	2	B+C
PG 34:1	PG	FALSE	FALSE	FALSE	FALSE	-1.19214358884411	0.68419405425348	-1.32160151551592	-0.129457926671812	ns	ns	ns	ns	0	none
SM 34:1;O2	SM	FALSE	FALSE	FALSE	FALSE	0.339347117372892	-0.0994750946303782	0.157867619754663	-0.181479497618229	ns	ns	ns	ns	0	none
PE 34:1	PE	FALSE	FALSE	TRUE	FALSE	-0.444704580638624	-0.517839130440866	-0.943072759930813	-0.498368179292189	ns	ns	down	ns	1	C
PC P-34:1	plasmalogen PC	FALSE	FALSE	FALSE	FALSE	-0.379384954211709	-0.37550191256068	-0.480219372955144	-0.100834418743434	ns	ns	ns	ns	0	none
PI 36:3	PI	FALSE	FALSE	TRUE	FALSE	-0.430248059581119	-0.399079098944125	-0.879321541413278	-0.449073481832159	ns	ns	down	ns	1	C
PE O-34:1	O-PE	FALSE	FALSE	FALSE	FALSE	0.449422818072678	-0.400520272086522	-0.275988678200263	-0.725411496272941	ns	ns	ns	ns	0	none
PI 35:1	PI	FALSE	FALSE	FALSE	FALSE	0.449822528190869	-0.17135032026759	0.325109272912127	-0.124713255278742	ns	ns	ns	ns	0	none
PC 34:0	PC	FALSE	FALSE	TRUE	FALSE	0.41867858131149	0.0198386552499918	0.720085402764998	0.301406821453508	ns	ns	up	ns	1	C
TG(O-52:2) [NL-16:0]	O-TG	FALSE	FALSE	FALSE	FALSE	0.510033531282763	0.198186819953661	-0.164444282490818	-0.674477813773581	ns	ns	ns	ns	0	none
SM 35:2;O2	SM	FALSE	FALSE	FALSE	FALSE	0.406040657814418	0.631804009097133	-0.28722007303293	-0.693260730847348	ns	ns	ns	ns	0	none
Cer 18:0;O/23:0	1-deoxyCer	FALSE	FALSE	FALSE	FALSE	-0.863179515376361	-0.538130166685316	0.143549709217484	1.00672922459385	ns	ns	ns	ns	0	none
LPE 18:0	LPE	FALSE	FALSE	TRUE	FALSE	0.366349022956609	0.0171921538444251	0.645037455703649	0.27868843274704	ns	ns	up	ns	1	C
LPE P-18:0	plasmalogen LPE	FALSE	FALSE	FALSE	FALSE	0.401640066896607	-0.49561171958779	0.10039603330907	-0.301244033587537	ns	ns	ns	ns	0	none
PE O-36:3	O-PE	FALSE	FALSE	FALSE	FALSE	-0.455653924978653	-0.289025068505258	-0.6201980799253	-0.164544154946647	ns	ns	ns	ns	0	none
SM 44:3;O2	SM	FALSE	FALSE	TRUE	FALSE	0.283996839765001	0.527385191375659	0.818426568856942	0.534429729091941	ns	ns	up	ns	1	C
CAR 14:0	CAR	FALSE	TRUE	TRUE	TRUE	0.188248199784887	1.0368793522426	0.922776755362084	0.734528555577197	ns	up	up	up	3	B+C+4
TG(48:2) [NL-14:1]	TAG	FALSE	FALSE	TRUE	TRUE	-0.356276267985505	0.240412438855323	-1.25687816033136	-0.900601892345854	ns	ns	down	down	2	C+4
DG 16:0_22:6	DAG	FALSE	FALSE	FALSE	FALSE	1.10956489485518	-0.0923846150470302	1.09805785498703	-0.0115070398681498	ns	ns	ns	ns	0	none
PE P-18:1/22:5	plasmalogen PE	FALSE	FALSE	FALSE	FALSE	-0.395481669740768	-0.284006679737709	-0.256275071390752	0.139206598350017	ns	ns	ns	ns	0	none
CE 16:0	Chol.esters	FALSE	FALSE	FALSE	FALSE	0.429458777143906	0.334485770463821	0.122776402699059	-0.306682374444848	ns	ns	ns	ns	0	none
PG 36:1	PG	FALSE	FALSE	FALSE	FALSE	-0.335020883671528	0.249840717866006	-0.207818284785376	0.127202598886152	ns	ns	ns	ns	0	none
Cer 18:0;O2/16:0	Cer_NDS	FALSE	FALSE	FALSE	FALSE	0.631699119441437	0.364019212126832	0.998666807383128	0.366967687941692	ns	ns	ns	ns	0	none
PC O-40:7	O-PC	FALSE	FALSE	FALSE	FALSE	-0.820074182175937	0.115540726497987	-0.123205868657223	0.696868313518713	ns	ns	ns	ns	0	none
PC 33:1	PC	FALSE	FALSE	TRUE	FALSE	-0.301204588661061	0.351562040787469	-0.585475697037357	-0.284271108376295	ns	ns	down	ns	1	C
PC P-37:4	plasmalogen PC	FALSE	FALSE	FALSE	FALSE	0.663737775886346	0.447195016564056	0.591909295499554	-0.0718284803867917	ns	ns	ns	ns	0	none
SM 43:1;O2	SM	FALSE	FALSE	FALSE	FALSE	-0.758625804587488	0.369892886835139	-0.65793807775148	0.100687726836008	ns	ns	ns	ns	0	none
PG 35:1	PG	FALSE	FALSE	FALSE	FALSE	-0.255932237183365	0.167470383012695	-0.439852868680273	-0.183920631496908	ns	ns	ns	ns	0	none
PC P-34:2	plasmalogen PC	FALSE	FALSE	FALSE	FALSE	0.207024559302822	0.148092198768226	-0.159017186953208	-0.36604174625603	ns	ns	ns	ns	0	none
PE P-18:0/20:4	plasmalogen PE	FALSE	FALSE	FALSE	FALSE	0.39264444627551	-0.749054007529421	-0.22267916113071	-0.615323607406219	ns	ns	ns	ns	0	none
Cer 18:0;O2/24:1	Cer_NDS	FALSE	TRUE	TRUE	TRUE	-0.197889124436654	0.627133416978926	0.477604401006327	0.675493525442981	ns	up	up	up	3	B+C+4
PC O-36:3	O-PC	FALSE	FALSE	FALSE	FALSE	1.01507625899264	1.95657244595287	0.855628312033657	-0.159447946958988	ns	ns	ns	ns	0	none
TG(O-54:3) [SIM]	O-TG	FALSE	FALSE	TRUE	TRUE	-0.227491395464677	0.0178402429323157	-0.854888379723707	-0.627396984259031	ns	ns	down	down	2	C+4
PE P-18:0/22:5	plasmalogen PE	FALSE	FALSE	FALSE	FALSE	0.381749346503234	-0.62289464146784	-0.141753193376741	-0.523502539879976	ns	ns	ns	ns	0	none
PE 38:5	PE	FALSE	FALSE	FALSE	FALSE	-0.371606916761623	-0.0637650073120897	-0.512397043525938	-0.140790126764315	ns	ns	ns	ns	0	none
TG(O-52:2) [NL-18:1]	O-TG	FALSE	FALSE	FALSE	TRUE	0.324328139862859	0.140021347350187	-0.449505188486632	-0.77383332834949	ns	ns	ns	down	1	4
PI 36:2	PI	FALSE	FALSE	TRUE	FALSE	-0.449665577682413	-0.239627150290919	-0.901083612051136	-0.451418034368723	ns	ns	down	ns	1	C
PE P-16:0/18:3	plasmalogen PE	FALSE	FALSE	FALSE	FALSE	-0.692596614916281	-1.05617427631659	-0.684520579528122	0.00807603538815949	ns	ns	ns	ns	0	none
Cer 18:0;O2/18:0	Cer_NDS	FALSE	FALSE	TRUE	FALSE	0.188978363874019	0.302799164453549	0.549714777454087	0.360736413580067	ns	ns	up	ns	1	C
Cer 18:0;O2/22:0	Cer_NDS	FALSE	FALSE	TRUE	FALSE	0.767313290088408	1.23834959046163	2.11997994690403	1.35266665681562	ns	ns	up	ns	1	C
DG 16:0_18:2	DAG	FALSE	FALSE	FALSE	FALSE	0.718998825561178	-0.296477700336769	0.759186898558862	0.0401880729976842	ns	ns	ns	ns	0	none
PC P-40:6	plasmalogen PC	FALSE	FALSE	FALSE	FALSE	-0.49487177957124	-0.00992703202785483	0.161228144095158	0.656099923666398	ns	ns	ns	ns	0	none
PE P-18:1/22:4	plasmalogen PE	FALSE	FALSE	FALSE	FALSE	-0.3529803036876	-0.0533853449879749	-0.103104600829113	0.249875702858487	ns	ns	ns	ns	0	none
PE P-18:0/20:5	plasmalogen PE	FALSE	FALSE	FALSE	FALSE	0.452158801717958	-1.05689201704938	-0.466663011499485	-0.918821813217443	ns	ns	ns	ns	0	none
HexCer 18:2;O2/24:0	HexCer	FALSE	FALSE	FALSE	FALSE	0.274890306254125	0.130896482887711	0.276875877951205	0.00198557169708002	ns	ns	ns	ns	0	none
LPC 14:0	LPC	FALSE	FALSE	FALSE	FALSE	0.250581645855283	-0.362098680732443	0.341189781733328	0.0906081358780448	ns	ns	ns	ns	0	none
PE O-40:7	O-PE	FALSE	TRUE	FALSE	TRUE	0.454818008227761	-1.23950733485234	-0.730449497593825	-1.18526750582159	ns	down	ns	down	2	B+4
PC 37:6	PC	FALSE	FALSE	FALSE	FALSE	-0.290790103253358	0.389663305395246	-0.221604353239718	0.0691857500136397	ns	ns	ns	ns	0	none
DG 16:0_22:5	DAG	FALSE	FALSE	FALSE	FALSE	0.674776545030614	-0.285170619615744	0.686567696799373	0.0117911517687581	ns	ns	ns	ns	0	none
TG(54:3) [SIM]	TAG	FALSE	FALSE	TRUE	TRUE	-0.23341518672852	-0.178825575703362	-1.4881931537397	-1.25477796701118	ns	ns	down	down	2	C+4
TG(O-54:2) [SIM]	O-TG	FALSE	FALSE	FALSE	FALSE	0.443588426208742	0.107422600690136	-0.374813788194324	-0.818402214403066	ns	ns	ns	ns	0	none
PI 32:1	PI	FALSE	FALSE	FALSE	FALSE	-0.752891643433796	0.0663862319780953	-0.411183420414902	0.341708223018894	ns	ns	ns	ns	0	none
Cer 17:1;O2/16:0	Cer_NS	FALSE	FALSE	FALSE	FALSE	0.243178971664899	-0.19955315441504	0.512650736895394	0.269471765230495	ns	ns	ns	ns	0	none
Cer 17:1;O2/24:1	Cer_NS	FALSE	FALSE	TRUE	FALSE	0.166345248144989	0.137514843219933	0.555722900996798	0.389377652851809	ns	ns	up	ns	1	C
TG(52:5) [SIM]	TAG	FALSE	FALSE	TRUE	TRUE	-0.492046202651553	0.151308135061983	-2.12720948947491	-1.63516328682336	ns	ns	down	down	2	C+4
PC O-32:0	O-PC	FALSE	FALSE	FALSE	FALSE	0.253832544778435	-0.55457545820967	-0.23540611200922	-0.489238656787656	ns	ns	ns	ns	0	none
SM 42:2;O2	SM	FALSE	FALSE	TRUE	TRUE	-0.174396857896745	0.451928945962826	0.385618608501792	0.560015466398537	ns	ns	up	up	2	C+4
PE P-16:0/22:4	plasmalogen PE	FALSE	FALSE	FALSE	FALSE	-0.296558891011455	-0.392230860390712	-0.504568554743964	-0.208009663732509	ns	ns	ns	ns	0	none
PC 37:4	PC	FALSE	FALSE	FALSE	FALSE	-0.577986260127084	0.157367790078023	-0.638751084626368	-0.0607648244992847	ns	ns	ns	ns	0	none
DG 18:0_18:2	DAG	FALSE	FALSE	FALSE	FALSE	0.652034011927413	-0.309408678632247	0.629404203007838	-0.0226298089195749	ns	ns	ns	ns	0	none
PS 38:4	PS	FALSE	FALSE	FALSE	FALSE	0.63802332660269	0.0211420672599663	0.970713576566363	0.332690249963673	ns	ns	ns	ns	0	none
PC 40:10	PC	FALSE	FALSE	FALSE	FALSE	0.209182535411102	0.477766388021283	0.349135851871366	0.139953316460264	ns	ns	ns	ns	0	none
PE P-18:1/20:4	plasmalogen PE	FALSE	FALSE	FALSE	FALSE	-0.314029959138112	-0.42826904066091	-0.355173714667195	-0.0411437555290832	ns	ns	ns	ns	0	none
PC 40:6	PC	FALSE	FALSE	TRUE	FALSE	0.197631519692256	-0.0694728778941327	0.653348079520049	0.455716559827793	ns	ns	up	ns	1	C
CE 18:1	Chol.esters	FALSE	FALSE	TRUE	TRUE	-0.23984142825725	-0.140396993754857	-1.02799742416315	-0.788155995905902	ns	ns	down	down	2	C+4
PE 38:6	PE	FALSE	FALSE	FALSE	FALSE	-0.279342908037156	-0.100489951369707	-0.261653962022029	0.0176889460151277	ns	ns	ns	ns	0	none
TG(48:2) [NL-16:1]	TAG	FALSE	FALSE	TRUE	TRUE	-0.196598841043202	0.251165959981748	-1.10602966686597	-0.909430825822771	ns	ns	down	down	2	C+4
Cer 18:2;O2/16:0	Cer_NS	FALSE	FALSE	FALSE	FALSE	0.200968097551605	0.171264716516096	0.389385272571588	0.188417175019984	ns	ns	ns	ns	0	none
Ubiquinone	Ubiquinones	FALSE	FALSE	FALSE	FALSE	-0.343347158541294	-0.328084119978971	-0.580021259865834	-0.236674101324539	ns	ns	ns	ns	0	none
Cer 18:1;O/24:0	1-deoxyCer	FALSE	FALSE	FALSE	FALSE	-0.693093799472532	-0.995762362261313	-0.112121541504619	0.580972257967913	ns	ns	ns	ns	0	none
PI 37:4	PI	FALSE	FALSE	FALSE	FALSE	0.297370665983185	-0.497451088945732	-0.165904302472947	-0.463274968456131	ns	ns	ns	ns	0	none
PE 35:2	PE	FALSE	FALSE	FALSE	FALSE	-0.290964026591551	-0.318584252333461	-0.677004273747268	-0.386040247155717	ns	ns	ns	ns	0	none
PE 34:3	PE	FALSE	FALSE	FALSE	FALSE	-0.314453834859457	-0.198008894340139	-0.755742595708962	-0.441288760849506	ns	ns	ns	ns	0	none
PE P-18:0/18:1	plasmalogen PE	FALSE	FALSE	TRUE	FALSE	-0.280035647369483	-0.793645972566404	-1.009057968188	-0.729022320818516	ns	ns	down	ns	1	C
DG 14:0_16:0	DAG	FALSE	FALSE	FALSE	FALSE	0.574778863932521	-0.0260410503628036	0.65326626649523	0.0784874025627096	ns	ns	ns	ns	0	none
PE P-18:0/20:3	plasmalogen PE	FALSE	FALSE	FALSE	FALSE	0.28125789875092	-0.677030698395969	-0.286033218268629	-0.567291117019548	ns	ns	ns	ns	0	none
PC P-34:0	plasmalogen PC	FALSE	TRUE	TRUE	FALSE	-0.144962561023338	-0.502485505426799	-0.534259772216836	-0.389297211193498	ns	down	down	ns	2	B+C
PC 39:6	PC	FALSE	FALSE	FALSE	FALSE	-0.404887719699942	0.922894764605362	-0.424254051165244	-0.0193663314653021	ns	ns	ns	ns	0	none
PE O-38:5	O-PE	FALSE	FALSE	FALSE	FALSE	0.281566387997343	-0.489690749403327	-0.147541123208057	-0.4291075112054	ns	ns	ns	ns	0	none
TG(52:3) [SIM]	TAG	FALSE	FALSE	TRUE	TRUE	-0.2104749673363	-0.159992612183407	-1.40962300017103	-1.19914803283473	ns	ns	down	down	2	C+4
DG 18:0_18:1	DAG	FALSE	FALSE	FALSE	FALSE	0.56305155777762	-0.318772261234841	0.528667572302442	-0.034383985475178	ns	ns	ns	ns	0	none
DG 16:0_20:4	DAG	FALSE	FALSE	FALSE	FALSE	0.562461934609746	-0.380436191621389	0.469105640708895	-0.0933562939008504	ns	ns	ns	ns	0	none
PE 32:1	PE	FALSE	FALSE	TRUE	FALSE	-0.286739783508466	-0.312837642026882	-0.907264149959258	-0.620524366450792	ns	ns	down	ns	1	C
PS 38:5	PS	FALSE	FALSE	FALSE	FALSE	0.627249010049805	0.958113070527004	0.716182385787162	0.0889333757373564	ns	ns	ns	ns	0	none
DG 16:0_16:0	DAG	FALSE	FALSE	FALSE	FALSE	0.561942927223391	0.1172499276502	0.939224562176161	0.37728163495277	ns	ns	ns	ns	0	none
PE P-18:1/22:6	plasmalogen PE	FALSE	FALSE	FALSE	FALSE	-0.242350939719685	-0.506000878961606	-0.368355969747906	-0.126005030028221	ns	ns	ns	ns	0	none
SM 41:1;O2	SM	FALSE	FALSE	FALSE	FALSE	-0.228977006515643	-0.150286462037559	-0.403025032817289	-0.174048026301646	ns	ns	ns	ns	0	none
Cer 18:2;O2/24:1	Cer_NS	FALSE	FALSE	TRUE	TRUE	-0.115369690254933	0.267326632868209	0.401962444936052	0.517332135190984	ns	ns	up	up	2	C+4
LPE P-18:1	plasmalogen LPE	FALSE	FALSE	FALSE	FALSE	-0.204046250375227	-0.427955688288109	-0.100310424773177	0.10373582560205	ns	ns	ns	ns	0	none
PE P-18:1/20:3	plasmalogen PE	FALSE	FALSE	FALSE	FALSE	-0.252874331647759	-0.295437245350915	-0.26640661273886	-0.0135322810911012	ns	ns	ns	ns	0	none
TG(56:6) [SIM]	TAG	FALSE	FALSE	TRUE	FALSE	-0.216375207137296	-0.0659168301824495	-0.697791183689166	-0.48141597655187	ns	ns	down	ns	1	C
PE 36:1	PE	FALSE	FALSE	FALSE	FALSE	-0.30178029238252	-0.261971868164116	-0.743396040247786	-0.441615747865266	ns	ns	ns	ns	0	none
PC 33:0	PC	FALSE	FALSE	FALSE	FALSE	-0.319359332609353	0.233562827447651	0.161088351451868	0.480447684061222	ns	ns	ns	ns	0	none
PE P-20:0/18:1	plasmalogen PE	FALSE	FALSE	FALSE	FALSE	-0.241454607454105	-0.497758409145741	-0.570889601069759	-0.329434993615654	ns	ns	ns	ns	0	none
PE 36:0	PE	FALSE	FALSE	FALSE	FALSE	-0.215985166097235	-0.260988619370202	-0.465700108007078	-0.249714941909843	ns	ns	ns	ns	0	none
TG(50:3) [NL-14:0]	TAG	FALSE	FALSE	FALSE	FALSE	0.19144616552421	-0.00628993661677058	-0.482316229912346	-0.673762395436556	ns	ns	ns	ns	0	none
PC 35:1	PC	FALSE	FALSE	FALSE	FALSE	-0.2333867044555	0.112691918944398	-0.547589284496568	-0.314202580041068	ns	ns	ns	ns	0	none
PE 36:3	PE	FALSE	FALSE	FALSE	FALSE	-0.211608538293707	-0.650649991467972	-0.63652477050213	-0.424916232208423	ns	ns	ns	ns	0	none
CAR 18:1	CAR	FALSE	TRUE	TRUE	TRUE	-0.0979437018832119	1.15194014320217	1.35692755332213	1.45487125520534	ns	up	up	up	3	B+C+4
PE P-18:1/20:5	plasmalogen PE	FALSE	FALSE	FALSE	FALSE	-0.213420274124623	-0.675937292085055	-0.545660604825061	-0.332240330700437	ns	ns	ns	ns	0	none
PC P-35:2	plasmalogen PC	FALSE	FALSE	FALSE	FALSE	0.259746809514388	-0.288013633612158	-0.477586699096762	-0.73733350861115	ns	ns	ns	ns	0	none
PC P-38:6	plasmalogen PC	FALSE	FALSE	FALSE	FALSE	0.23211308997832	0.158322738772474	0.147345569622138	-0.0847675203561824	ns	ns	ns	ns	0	none
PE P-16:0/20:4	plasmalogen PE	FALSE	FALSE	FALSE	FALSE	-0.247840756689488	-0.452029803296466	-0.255680503954849	-0.00783974726536085	ns	ns	ns	ns	0	none
LPE 18:1	LPE	FALSE	FALSE	FALSE	FALSE	-0.167913238087316	-0.401097220027403	-0.289033547771161	-0.121120309683845	ns	ns	ns	ns	0	none
PC P-38:4	plasmalogen PC	FALSE	FALSE	FALSE	FALSE	0.170611792761831	0.188044824321218	0.323533032736789	0.152921239974958	ns	ns	ns	ns	0	none
TG(52:2) [SIM]	TAG	FALSE	FALSE	TRUE	TRUE	0.133264600391296	0.0985272181865726	-0.84482998131065	-0.978094581701946	ns	ns	down	down	2	C+4
PC O-34:2	O-PC	FALSE	FALSE	FALSE	FALSE	-0.164889528486252	-0.160741126814712	-0.510195898020879	-0.345306369534627	ns	ns	ns	ns	0	none
DG 18:1_22:5	DAG	FALSE	FALSE	FALSE	FALSE	0.443812144762557	-0.300167405763837	-0.0499336076940216	-0.493745752456578	ns	ns	ns	ns	0	none
PE 35:1	PE	FALSE	FALSE	FALSE	FALSE	-0.203888978313463	-0.33285637467346	-0.481444106389681	-0.277555128076217	ns	ns	ns	ns	0	none
LPC 18:2	LPC	FALSE	FALSE	FALSE	FALSE	0.131916767031028	-0.136458090143706	0.236973983784326	0.105057216753297	ns	ns	ns	ns	0	none
TG(54:4) [SIM]	TAG	FALSE	FALSE	TRUE	TRUE	-0.159627769217371	0.0117634381175415	-0.891856485403461	-0.73222871618609	ns	ns	down	down	2	C+4
LPC 16:0	LPC	FALSE	FALSE	FALSE	FALSE	0.152556748396673	-0.197860309482349	0.451225791932437	0.298669043535764	ns	ns	ns	ns	0	none
PI 40:4	PI	FALSE	FALSE	FALSE	FALSE	-0.633787715637461	-0.0076760953285544	-0.857277405981661	-0.2234896903442	ns	ns	ns	ns	0	none
PC O-34:4	O-PC	FALSE	FALSE	FALSE	FALSE	-0.201334818412121	0.00425468650061056	0.160316945958705	0.361651764370826	ns	ns	ns	ns	0	none
DG 16:1_18:1	DAG	FALSE	FALSE	FALSE	FALSE	-0.409392200146538	-0.464638223164918	-1.12692666792788	-0.717534467781346	ns	ns	ns	ns	0	none
DG 18:0_20:4	DAG	FALSE	FALSE	FALSE	FALSE	0.384974162124942	-0.19631128404421	0.281991847267158	-0.102982314857783	ns	ns	ns	ns	0	none
PC O-38:5	O-PC	FALSE	FALSE	FALSE	FALSE	0.164436999711535	0.256217118853065	0.532924561085185	0.36848756137365	ns	ns	ns	ns	0	none
SM 37:1;O2	SM	FALSE	FALSE	TRUE	FALSE	0.119152265475816	0.262653620266833	0.449166110262884	0.330013844787068	ns	ns	up	ns	1	C
SM 33:1;O2	SM	FALSE	FALSE	FALSE	FALSE	0.138898042026568	-0.00666029220334541	0.0971584881799927	-0.0417395538465755	ns	ns	ns	ns	0	none
PE 38:4	PE	FALSE	FALSE	FALSE	FALSE	0.189330097948261	0.117081493517759	0.194615543824295	0.00528544587603408	ns	ns	ns	ns	0	none
DG 16:0_18:1	DAG	FALSE	FALSE	FALSE	FALSE	0.390270571605535	-0.356021839748133	0.14501638954579	-0.245254182059745	ns	ns	ns	ns	0	none
TG(54:2) [SIM]	TAG	FALSE	FALSE	TRUE	TRUE	0.12561199995474	0.102550914933603	-0.847220155353223	-0.972832155307962	ns	ns	down	down	2	C+4
Cer 18:0;O2/24:0	Cer_NDS	FALSE	TRUE	TRUE	TRUE	0.166579824130324	1.14544552950112	1.01797875560535	0.851398931475026	ns	up	up	up	3	B+C+4
Cer 18:0;O/24:0	1-deoxyCer	FALSE	FALSE	FALSE	FALSE	-0.0996540525718388	-0.24593363069205	-0.152450132985707	-0.0527960804138686	ns	ns	ns	ns	0	none
TG(58:8) [SIM]	TAG	FALSE	FALSE	TRUE	TRUE	-0.178992027390874	-0.0299999235570816	-1.59378603451074	-1.41479400711987	ns	ns	down	down	2	C+4
PS 37:2	PS	FALSE	FALSE	FALSE	FALSE	-0.361301335366552	0.0236003366883796	0.0442771041632047	0.405578439529756	ns	ns	ns	ns	0	none
TG(52:4) [SIM]	TAG	FALSE	FALSE	FALSE	FALSE	0.270613569135925	-0.204014253404827	-0.0447715266980149	-0.31538509583394	ns	ns	ns	ns	0	none
LPC 17:1	LPC	FALSE	FALSE	FALSE	FALSE	-0.134055808777639	-0.179966436159889	-0.107658995665829	0.02639681311181	ns	ns	ns	ns	0	none
PE 38:3	PE	FALSE	FALSE	FALSE	FALSE	-0.150640888150113	-0.0753490632259024	-0.225820280528486	-0.0751793923783732	ns	ns	ns	ns	0	none
PE P-18:0/22:4	plasmalogen PE	FALSE	FALSE	FALSE	FALSE	0.171018143117998	-0.544476228225518	-0.171656095168615	-0.342674238286613	ns	ns	ns	ns	0	none
DG 18:1_22:6	DAG	FALSE	FALSE	FALSE	FALSE	-0.350095596366038	-0.663449885684801	-0.430047217278318	-0.0799516209122797	ns	ns	ns	ns	0	none
PS 40:6	PS	FALSE	FALSE	FALSE	FALSE	0.345190792894993	0.015718695469219	0.683602910457648	0.338412117562655	ns	ns	ns	ns	0	none
DG 18:1_20:4	DAG	FALSE	FALSE	FALSE	FALSE	-0.335998899612592	-0.310627081335827	-0.526336925748941	-0.190338026136349	ns	ns	ns	ns	0	none
PE P-18:0/18:2	plasmalogen PE	FALSE	FALSE	FALSE	FALSE	0.15665921832992	-0.438051174517047	-0.243284706283939	-0.399943924613859	ns	ns	ns	ns	0	none
PE P-16:0/20:3	plasmalogen PE	FALSE	FALSE	FALSE	FALSE	-0.155828318356455	-0.431826450495447	-0.439250071512042	-0.283421753155587	ns	ns	ns	ns	0	none
Cer 18:0;O/22:0	1-deoxyCer	FALSE	FALSE	FALSE	FALSE	0.0804112797233749	-0.19431317289008	-0.0235559825840956	-0.103967262307471	ns	ns	ns	ns	0	none
PE 36:5	PE	FALSE	FALSE	FALSE	FALSE	-0.18476046440342	0.153837154534881	-0.87032270299919	-0.68556223859577	ns	ns	ns	ns	0	none
PS 40:5	PS	FALSE	FALSE	FALSE	FALSE	0.289861061854443	0.213189140202393	0.648588135555981	0.358727073701538	ns	ns	ns	ns	0	none
Cer 18:1;O2/26:0	Cer_NS	FALSE	FALSE	FALSE	FALSE	-0.0917737075398373	0.406720440058575	0.449318092001228	0.541091799541065	ns	ns	ns	ns	0	none
PE O-36:5	O-PE	FALSE	FALSE	FALSE	FALSE	-0.148183876909889	-0.69644304500597	-0.656496011242108	-0.508312134332219	ns	ns	ns	ns	0	none
TG(50:2) [SIM]	TAG	FALSE	FALSE	TRUE	TRUE	0.0837676777297682	0.198461634439278	-0.802219025724521	-0.885986703454289	ns	ns	down	down	2	C+4
PI 38:6	PI	FALSE	FALSE	FALSE	FALSE	0.145806340305977	-0.552287820275648	-0.261166499820481	-0.406972840126458	ns	ns	ns	ns	0	none
PE P-16:0/18:2	plasmalogen PE	FALSE	FALSE	FALSE	FALSE	-0.116239956613549	-0.128822446068594	-0.233473901586662	-0.117233944973113	ns	ns	ns	ns	0	none
PI 38:3	PI	FALSE	FALSE	FALSE	FALSE	-0.115501652343813	-0.264569858232032	-0.168225022125237	-0.0527233697814233	ns	ns	ns	ns	0	none
TG(56:7) [SIM]	TAG	FALSE	FALSE	FALSE	FALSE	0.0887372794600694	-0.198875353942091	-0.490391645643067	-0.579128925103136	ns	ns	ns	ns	0	none
PC 35:4	PC	FALSE	FALSE	FALSE	FALSE	-0.151930992577693	0.293924690003775	0.566856971334158	0.718787963911852	ns	ns	ns	ns	0	none
Cholesterol	Cholesterol	FALSE	FALSE	FALSE	FALSE	0.0588937882150882	0.0354943162475818	0.163012000820062	0.104118212604974	ns	ns	ns	ns	0	none
SM 38:1;O2	SM	FALSE	FALSE	FALSE	FALSE	0.0728299100892817	0.170236778041474	0.150388519899826	0.0775586098105445	ns	ns	ns	ns	0	none
Cer 16:1;O2/24:1	Cer_NS	FALSE	FALSE	TRUE	TRUE	-0.0526306231496676	0.24926486075783	0.504238894772359	0.556869517922026	ns	ns	up	up	2	C+4
PC P-32:0	plasmalogen PC	FALSE	FALSE	FALSE	FALSE	0.100220411308466	-0.250559605797612	0.408455787114007	0.308235375805541	ns	ns	ns	ns	0	none
TG(53:2) [SIM]	TAG	FALSE	FALSE	FALSE	FALSE	0.167327234198509	-0.51745007211858	-0.646821503242646	-0.814148737441155	ns	ns	ns	ns	0	none
PC 36:0	PC	FALSE	FALSE	FALSE	FALSE	-0.0603124212869217	-0.0919069188756869	-0.0767589241900604	-0.0164465029031386	ns	ns	ns	ns	0	none
PC O-34:1	O-PC	FALSE	FALSE	TRUE	TRUE	-0.0636699168563784	-0.275032928533474	-0.595663393763449	-0.531993476907071	ns	ns	down	down	2	C+4
PC O-36:1	O-PC	FALSE	FALSE	FALSE	FALSE	-0.0784057224838774	0.187721953764378	0.0189848561058004	0.0973905785896778	ns	ns	ns	ns	0	none
SM 41:2;O2	SM	FALSE	TRUE	TRUE	TRUE	0.05468354962578	0.559989364147635	0.602023870867	0.54734032124122	ns	up	up	up	3	B+C+4
PI 40:5	PI	FALSE	FALSE	FALSE	FALSE	0.095270950566646	-0.253868097507787	0.0190660491519674	-0.0762049014146786	ns	ns	ns	ns	0	none
PS 35:1	PS	FALSE	FALSE	FALSE	FALSE	0.199970823654594	0.0720484617258352	0.429277005122036	0.229306181467442	ns	ns	ns	ns	0	none
PE 39:6	PE	FALSE	FALSE	FALSE	FALSE	0.143874419521685	0.678776533323912	0.843942259339365	0.70006783981768	ns	ns	ns	ns	0	none
Cer 18:0;O/20:0	1-deoxyCer	FALSE	FALSE	FALSE	FALSE	-0.120182959438218	0.00816292860580958	-0.230548171973329	-0.11036521253511	ns	ns	ns	ns	0	none
PS 34:1	PS	FALSE	FALSE	FALSE	FALSE	0.213953736296723	-0.30098338441802	-0.0420817148116091	-0.256035451108332	ns	ns	ns	ns	0	none
DG 18:1_18:1	DAG	FALSE	FALSE	FALSE	FALSE	-0.173105188249322	-0.606985733273557	-0.721889515199818	-0.548784326950497	ns	ns	ns	ns	0	none
PC 38:6	PC	FALSE	FALSE	FALSE	FALSE	-0.0686127165476254	0.303653321558453	0.0490249133229885	0.117637629870614	ns	ns	ns	ns	0	none
PS 34:2	PS	FALSE	FALSE	FALSE	FALSE	-0.166782250154438	-0.123940734797589	0.782120967712715	0.948903217867153	ns	ns	ns	ns	0	none
PE 36:4	PE	FALSE	FALSE	FALSE	FALSE	-0.0849112468845408	0.123464308678972	-0.117628127699574	-0.0327168808150331	ns	ns	ns	ns	0	none
DG 16:0_16:1	DAG	FALSE	FALSE	FALSE	FALSE	0.162038356908814	-0.146479450527659	-0.17819412763349	-0.340232484542304	ns	ns	ns	ns	0	none
PS 38:3	PS	FALSE	FALSE	FALSE	FALSE	0.137345862633784	0.0837378646301334	0.579235300067007	0.441889437433223	ns	ns	ns	ns	0	none
PS 37:1	PS	FALSE	FALSE	FALSE	FALSE	-0.165540848521714	0.0356009052243658	-0.175817863128132	-0.0102770146064177	ns	ns	ns	ns	0	none
PE P-16:0/22:6	plasmalogen PE	FALSE	FALSE	FALSE	FALSE	-0.0751390569029755	-0.539353324622801	-0.393171079600592	-0.318032022697616	ns	ns	ns	ns	0	none
PS 38:6	PS	FALSE	FALSE	FALSE	FALSE	-0.133112972401839	0.156096181326579	0.688349000149959	0.821461972551798	ns	ns	ns	ns	0	none
PI 34:0	PI	FALSE	FALSE	FALSE	FALSE	-0.0580895819681298	-0.428417015451468	-0.358423345090797	-0.300333763122667	ns	ns	ns	ns	0	none
PE P-16:0/20:5	plasmalogen PE	FALSE	FALSE	FALSE	FALSE	-0.0608804390067346	-0.714647568236973	-0.64380416726418	-0.582923728257445	ns	ns	ns	ns	0	none
PE O-38:6	O-PE	FALSE	FALSE	FALSE	FALSE	-0.0658714773254432	-0.143274468211166	-0.0694471445716816	-0.00357566724623837	ns	ns	ns	ns	0	none
PE P-18:1/18:2	plasmalogen PE	FALSE	FALSE	FALSE	FALSE	-0.0531999073251148	0.225843807680111	-0.0379889077346593	0.0152109995904555	ns	ns	ns	ns	0	none
DG 18:1_20:3	DAG	FALSE	FALSE	FALSE	FALSE	0.116813779789823	-0.444254921529837	-0.308820450415088	-0.425634230204911	ns	ns	ns	ns	0	none
PC 28:0	PC	FALSE	FALSE	FALSE	FALSE	-0.0244046099608108	0.311699285521874	0.0755797938064466	0.0999844037672575	ns	ns	ns	ns	0	none
PC 36:4	PC	FALSE	FALSE	FALSE	FALSE	0.0292468054042148	0.413786642588627	0.119035455766086	0.0897886503618708	ns	ns	ns	ns	0	none
PS 36:1	PS	FALSE	FALSE	FALSE	FALSE	-0.106751057829469	-0.0815599485851566	0.113919310141459	0.220670367970929	ns	ns	ns	ns	0	none
LPE P-16:0	plasmalogen LPE	FALSE	FALSE	FALSE	FALSE	0.0432150256016896	-0.571980994513039	-0.171699174407787	-0.214914200009476	ns	ns	ns	ns	0	none
PI 38:4	PI	FALSE	FALSE	FALSE	FALSE	-0.0433633381619427	-0.212636773905281	-0.189625042288986	-0.146261704127043	ns	ns	ns	ns	0	none
LPE 16:0	LPE	FALSE	FALSE	FALSE	FALSE	0.0489630610412279	-0.460606683681256	0.159142232284823	0.110179171243595	ns	ns	ns	ns	0	none
PE P-16:0/22:5	plasmalogen PE	FALSE	FALSE	FALSE	FALSE	0.0426658030186626	0.00384343657101782	-0.194117378940479	-0.236783181959141	ns	ns	ns	ns	0	none
HexCer 18:1;O2/24:1	HexCer	FALSE	FALSE	FALSE	FALSE	-0.0275306543600227	-0.0908248625746371	-0.076808976700752	-0.0492783223407294	ns	ns	ns	ns	0	none
PE 40:4	PE	FALSE	FALSE	FALSE	FALSE	0.0359918526569729	0.0733956849851604	-0.0119238064421093	-0.0479156590990822	ns	ns	ns	ns	0	none
Cer 18:1;O2/24:1	Cer_NS	FALSE	FALSE	TRUE	FALSE	0.0167396453916142	0.0696992403175147	0.367095184208134	0.35035553881652	ns	ns	up	ns	1	C
PS 36:2	PS	FALSE	FALSE	FALSE	FALSE	0.0694282271821569	-0.1168803860917	0.217871641770451	0.148443414588294	ns	ns	ns	ns	0	none
SM 32:1;O2	SM	FALSE	FALSE	FALSE	FALSE	-0.0195378339118061	-0.0487281931256598	-0.0345965698096753	-0.0150587358978692	ns	ns	ns	ns	0	none
PI 36:4	PI	FALSE	FALSE	FALSE	FALSE	-0.0208150166791816	-0.217516994591835	-0.374751976987738	-0.353936960308556	ns	ns	ns	ns	0	none
SM 36:2;O2	SM	FALSE	FALSE	FALSE	FALSE	-0.0156944504557348	0.0753126819972025	0.0925321836386717	0.108226634094406	ns	ns	ns	ns	0	none
DG 18:1_18:2	DAG	FALSE	FALSE	FALSE	FALSE	0.0427919953965063	-0.49277366990551	-0.364175429181501	-0.406967424578007	ns	ns	ns	ns	0	none
SM 43:2;O2	SM	FALSE	FALSE	FALSE	FALSE	0.0177686343061194	0.413214071928482	0.581928484613589	0.56415985030747	ns	ns	ns	ns	0	none
PC P-34:3	plasmalogen PC	FALSE	FALSE	FALSE	FALSE	0.0114468654469526	0.465869493163026	0.347511362295071	0.336064496848119	ns	ns	ns	ns	0	none
Cer 18:1;O/24:1	1-deoxyCer	FALSE	FALSE	FALSE	FALSE	-0.0161774823001943	1.49518368470923	-0.333780182096409	-0.317602699796215	ns	ns	ns	ns	0	none
SM 32:0;O2	SM	FALSE	FALSE	FALSE	FALSE	0.0183403530926647	0.603290385340459	2.1898193092473	2.17147895615463	ns	ns	ns	ns	0	none
PS 36:4	PS	FALSE	FALSE	FALSE	FALSE	0.00616407664339613	-0.021754951367233	0.423730705322292	0.417566628678896	ns	ns	ns	ns	0	none
TG(48:2) [NL-14:0]	TAG	FALSE	FALSE	TRUE	TRUE	-0.00105672337513329	0.23544604810576	-0.830946795949568	-0.829890072574434	ns	ns	down	down	2	C+4
PE 40:6	PE	FALSE	FALSE	FALSE	FALSE	-0.00109720854080209	-0.0279532000119982	0.0151104092956946	0.0162076178364967	ns	ns	ns	ns	0	none
